# EBF1 regulates sensory establishment in the cochlea by positioning the medial boundary of the prosensory domain and restricting proliferation of the sensory progenitor population

**DOI:** 10.1101/2025.08.29.673158

**Authors:** Kathryn G. Powers, Joshua Hahn, Juliette Wohlschlegel, Olivia Bermingham-McDonogh

## Abstract

In our previous study, we reported that *Ebf1* excision throughout the inner ear epithelium and before the onset of cochlear development leads to dramatic sensory expansion in the cochlea by neonatal stages. *Ebf1* conditional knockout cochleae possess over twice as many sensory cells as littermate controls and develop ectopic sensory patches in their Kölliker’s organs. To better understand the mechanism behind EBF1’s role in restricting sensory establishment, we performed multiome sequencing in our current study. EBF1 is a transcription factor best known for its importance in B cell lineage specification, during which it acts as both an activator and a repressor. Our results indicate that EBF1 prevents the Kölliker’s organ cells from being recruited to the prosensory domain by promoting expression of *Prdm16* and repressing expression of *Jag1* and *Sox2*. We also found that EBF1 may promote cell cycle exit by repressing *Ccnjl* expression. In summary, medial expansion of the prosensory domain, together with delayed cell cycle exit in the developing cochlear epithelium, underlies the robust increase in sensory cells seen in *Ebf1* conditional knockouts.

**SUMMARY STATEMENT:** Multiome sequencing reveals EBF1 regulates prosensory domain establishment by: (1) positioning the medial boundary of the prosensory domain and (2) restricting the proliferative capacity of the sensory progenitor pool.
