## Supplementary material for "EBF1 regulates sensory establishment in the cochlea by positioning the medial boundary of the prosensory domain and restricting proliferation of the sensory progenitor population": Table S1

	p_val	avg_log2FC	pct.Ebf_KO	pct.Ctrl	p_val_adj
Tmem132c	4.32336376261971e-62	-3.03465676362055	0.181	0.803	1.39579799076177e-57
Prdm16	6.58170816858768e-61	-1.73473062605119	0.697	0.961	2.12490448222853e-56
Fat3	1.10021163808382e-55	2.33153350828274	0.823	0.323	3.55203327355363e-51
Ntf3	2.72068697397824e-36	2.0288278192646	0.681	0.261	8.78373789548875e-32
Zdhhc2	1.2555850781079e-35	3.23494493484221	0.382	0.05	4.05365642467137e-31
Kcnip4	6.78013287683891e-31	2.92245458136187	0.469	0.126	2.18896589928744e-26
Sema5b	3.84164114002418e-28	1.90599731234331	0.555	0.175	1.24027384205681e-23
Mir100hg	3.86445196645458e-28	-1.35703079947098	0.559	0.788	1.24763831736986e-23
Jag1	3.44399877077213e-27	1.71000984702398	0.622	0.245	1.11189500314378e-22
Pcdh9	2.42243580622744e-26	-2.35768152322877	0.276	0.612	7.8208340004053e-22
Cdh4	1.43938022223521e-25	-1.15532211455439	0.724	0.887	4.64703904748637e-21
Smoc2	3.17839036175654e-25	-4.55111966732598	0.063	0.41	1.0261433282931e-20
Col27a1	1.00593517590157e-24	-1.42679973039531	0.484	0.753	3.24766171539823e-20
Slit3	2.24474004349196e-24	-1.56126766981909	0.543	0.78	7.2471432304138e-20
Rerg	5.13398755910611e-22	3.87245808042958	0.217	0.022	1.65750788345741e-17
Sgcd	8.59782768576763e-22	-1.82959794498787	0.323	0.622	2.77580866835008e-17
Fmn1	6.33706228285691e-21	-1.08475060787207	0.622	0.81	2.04592055802035e-16
Hs6st2	7.70927391234943e-20	1.78571512982361	0.449	0.16	2.48893908260201e-15
Tox	1.38700462098186e-19	0.900397905057738	0.921	0.778	4.47794441883992e-15
Zfp521	3.28634349295604e-19	-1.25483179347298	0.445	0.694	1.06099599670086e-14
Sox2	5.46290849417783e-19	2.45690821950156	0.264	0.05	1.76370000734531e-14
Spock1	2.01629558405952e-18	-1.04198895599228	0.681	0.825	6.50961029313617e-14
Sorbs2	2.94332029898737e-18	1.05742454253952	0.748	0.457	9.50250958528073e-14
Itga8	4.65961604385518e-18	-1.61330343713788	0.24	0.541	1.50435703975864e-13
Hmga2	1.28163153432795e-17	1.2541943788025	0.732	0.457	4.13774740857778e-13
Ctnnd2	2.72722036892612e-17	1.14486350103715	0.74	0.476	8.80483096107799e-13
Tmem117	6.80887050665968e-17	-1.54114766479744	0.287	0.56	2.19824384307508e-12
Tenm4	1.04819438093463e-16	0.975960789205423	0.803	0.556	3.38409555884747e-12
Sh3rf1	1.10563276455203e-16	1.27538594751789	0.591	0.309	3.56953538035623e-12
Mybpc1	6.50986131661776e-16	2.91227713558311	0.201	0.034	2.10170872607004e-11
Adamts19	1.26154236802212e-15	1.28325616994587	0.571	0.287	4.07288953515941e-11
Dpyd	1.28858311013345e-15	-1.53751646620108	0.299	0.543	4.16019057106585e-11
Fras1	1.80419558135386e-15	-1.26313148804936	0.406	0.625	5.82484543440093e-11
Cybrd1	3.73458136963168e-15	3.80633293509012	0.126	0.007	1.20570959518559e-10
Lgr5	4.07412875085274e-15	1.93849799427664	0.339	0.111	1.31533246721281e-10
Ptprg	6.66281754498283e-15	0.809149685117827	0.882	0.701	2.15109064439771e-10
Phlpp1	7.901644735576e-15	1.13397648905471	0.587	0.313	2.55104600288071e-10
Hey2	8.12574575707412e-15	2.74923285372312	0.173	0.025	2.62339701767138e-10
Sall1	1.14563596080692e-14	2.30632828073715	0.224	0.049	3.69868569946514e-10
Rassf9	1.55569769178548e-14	2.01861381968255	0.228	0.05	5.02256999792942e-10
Tns3	2.85080215839782e-14	-2.07339632165693	0.189	0.427	9.20381476838737e-10
Gpc5	2.95465905582463e-14	1.18805082003755	0.681	0.462	9.53911676172981e-10
Plch1	3.5291388056112e-14	1.33869772017011	0.457	0.202	1.13938246339157e-09
Nckap5	4.70685942921861e-14	1.03754133410506	0.602	0.348	1.51960956672323e-09
Man1c1	5.67392038177369e-14	-5.10339230951157	0.012	0.215	1.83182519525563e-09
Cpa6	6.19211939115706e-14	2.64368509903682	0.189	0.035	1.99912574543506e-09
Gas2	1.92894163410523e-13	1.16881927494751	0.504	0.249	6.22758806570872e-09
Pla2r1	2.58251300673941e-13	-2.53365398160567	0.102	0.333	8.3376432422582e-09
Ppp2r2b	8.13358102770509e-13	1.43965069802438	0.449	0.218	2.62592663479459e-08
Shc3	8.29538053308989e-13	3.61077179402455	0.118	0.01	2.67816360510807e-08
Zdhhc14	9.88323221287268e-13	-1.09185551992064	0.476	0.672	3.19080151992595e-08
Efnb2	1.95440200008566e-12	1.085650651841	0.476	0.227	6.30978685727655e-08
Setbp1	3.05942153324523e-12	0.686088181442102	0.862	0.713	9.87734242008224e-08
Gsn	3.48758041985007e-12	-3.47178449908732	0.035	0.229	1.12596533854859e-07
Galntl6	3.75129631533909e-12	-2.00167898881034	0.134	0.365	1.21110601540722e-07
Palld	3.79334873340451e-12	1.5673030724774	0.295	0.099	1.22468263857965e-07
Sulf1	3.84277092083143e-12	0.824107136317934	0.831	0.687	1.24063859179043e-07
Snap91	6.07385044505989e-12	-2.55660426880348	0.063	0.269	1.96094261618758e-07
Slco5a1	6.68352016751091e-12	1.0602019730842	0.559	0.316	2.1577744860809e-07
Fgf20	8.85255009769189e-12	3.6565084802984	0.11	0.01	2.85804579903983e-07
Tbc1d1	1.12097741283969e-11	2.15829195510892	0.205	0.054	3.61907557735293e-07
9630014M24Rik	1.38833998442613e-11	2.10995521591875	0.181	0.04	4.48225563971977e-07
Ptch1	2.07959508963277e-11	1.24397316116494	0.406	0.183	6.71397274687938e-07
Tcf4	2.63439010979505e-11	-1.49260003301909	0.417	0.59	8.50512846947333e-07
Ldb2	2.64373317565696e-11	-2.69187125845728	0.035	0.222	8.53529255760849e-07
Etv4	3.7958909365603e-11	3.41293850012424	0.11	0.012	1.22550338886849e-06
Ebf1	4.38027901079442e-11	0.536331354477864	0.925	0.837	1.41417307863498e-06
Socs2	4.52000192232561e-11	1.82146395623113	0.228	0.069	1.45928262062282e-06
Sox5	7.08502497069546e-11	-0.77647165814135	0.614	0.741	2.28740031178903e-06
Sall2	1.09076576626844e-10	1.64401921874545	0.248	0.086	3.52153727639766e-06
Lhfpl2	1.17992323888164e-10	1.84059911346122	0.189	0.049	3.80938217672938e-06
Rbms3	1.64674214203461e-10	-1.0604153138257	0.402	0.582	5.31650700555873e-06
Arhgap10	2.08391123112794e-10	1.13473886083631	0.346	0.148	6.72790740969655e-06
Tspan12	2.30066880830908e-10	1.40477972012069	0.323	0.134	7.42770924762588e-06
Tshz2	3.85551889203066e-10	1.62266087531963	0.327	0.143	1.2447542742921e-05
Col11a2	5.08627501835522e-10	-1.83317006781237	0.13	0.324	1.64210388967598e-05
Ephb1	5.14528539405488e-10	1.65788415836022	0.291	0.119	1.66115538947062e-05
Plce1	5.42967138894486e-10	2.12512770512828	0.165	0.04	1.75296940792085e-05
Etv5	6.36116223806962e-10	1.7794185418772	0.205	0.062	2.05370122856078e-05
Trib2	7.05371381585502e-10	1.75766874205896	0.185	0.05	2.27729150544879e-05
Dpf3	1.00374866794865e-09	1.24733091963591	0.291	0.114	3.24060257447221e-05
Cntn5	1.26156348612851e-09	-1.14162172136845	0.268	0.462	4.07295771496588e-05
Ebf3	1.32749334317551e-09	1.35195991420773	0.331	0.146	4.28581225844214e-05
Mylk	1.49179709407865e-09	3.99278389655461	0.079	0.005	4.81626691823292e-05
Stox1	1.54634862765752e-09	1.91913480763031	0.185	0.054	4.9923865443923e-05
Dync1i1	1.59637553216209e-09	2.82557189909057	0.114	0.018	5.1538984055853e-05
Lin28b	1.82125274388635e-09	0.992279940107891	0.409	0.202	5.87991448363708e-05
Cdk15	1.96788669671853e-09	-3.3266373424739	0.024	0.173	6.35332220035578e-05
Nav2	1.98392185427451e-09	1.33089386389746	0.28	0.113	6.40509170652525e-05
Pcdh7	2.18386150789185e-09	0.628210847150223	0.74	0.529	7.05059687822884e-05
Gli3	2.53588659708559e-09	0.862834231518614	0.543	0.321	8.18710987869084e-05
Fgf9	2.5410259088403e-09	1.86362025279284	0.185	0.054	8.20370214669091e-05
Kcnh7	3.43206408950178e-09	-2.9568522682132	0.055	0.213	0.000110804189129565
Sgcz	3.53936574284456e-09	-3.62860326894868	0.028	0.175	0.000114268423007737
Rgcc	3.81833081223051e-09	-3.2218271101933	0.028	0.175	0.000123274810272862
Pid1	3.95787781400231e-09	-2.10808901952373	0.075	0.245	0.000127780085225065
Emx2os	5.19644684750919e-09	2.62626097257212	0.102	0.015	0.000167767286471834
Kdm5d	5.94015102149194e-09	1.9396799451208	0.13	0.027	0.000191777775728867
Atxn1	7.27759986443863e-09	0.582238851230946	0.831	0.629	0.000234957311623401
Col11a1	9.51820842303881e-09	-1.00291436371302	0.425	0.573	0.000307295358937808
Mettl24	9.68966378241972e-09	2.2354710346132	0.13	0.029	0.000312830795215421
Phlda1	1.07459281499941e-08	1.86251144957334	0.165	0.047	0.000346932290322559
Otoa	1.44165085181622e-08	-2.96956934166525	0.035	0.18	0.000465436977508865
Ppp1r9a	1.53432466523975e-08	0.742189914073033	0.654	0.472	0.000495356718172654
Phf21b	1.66262821707028e-08	2.39937555961456	0.11	0.02	0.000536779519881139
Kcnq1ot1	2.15874886658272e-08	-0.576409483952924	0.795	0.881	0.000696952071576231
Kcnh8	2.16216151470669e-08	1.34376620644102	0.209	0.071	0.000698053845023054
A230057D06Rik	2.23402082584608e-08	-1.73259992060158	0.122	0.292	0.000721253623624406
Tcf7	2.30802057488591e-08	3.31072573238488	0.075	0.007	0.000745144442601916
Etl4	3.01794817824971e-08	0.653655569740228	0.717	0.545	0.000974344569347917
Nhs	3.24666822950935e-08	0.676286555852086	0.606	0.39	0.00104818683789709
Etv1	3.33435755659321e-08	1.62530901615075	0.154	0.042	0.00107649733714612
Ust	4.26746742805185e-08	1.9950444161008	0.157	0.047	0.00137775185914654
Tenm3	4.36190164252433e-08	0.827861316992688	0.657	0.474	0.00140823994528898
Mir99ahg	5.97400375182524e-08	-0.760116585638103	0.689	0.761	0.00192870711127678
Kirrel3	6.85977276206605e-08	-0.862978977163593	0.421	0.582	0.00221467763623302
Syne1	9.05403191971648e-08	-4.17016100759474	0.012	0.128	0.00292309420528047
Tmem132d	1.26188386486149e-07	-3.84883769580938	0.016	0.133	0.00407399205770532
Zfp462	1.33253738651391e-07	0.730709399926623	0.626	0.464	0.00430209695236015
Skp1a	1.37245290868803e-07	0.965340313614491	0.307	0.143	0.00443096421569931
Satb1	1.64121170937484e-07	0.890835451668812	0.374	0.198	0.00529865200371668
Cnih3	1.85376006050433e-07	1.18625349547747	0.154	0.045	0.00598486435533822
Il1rapl1	1.85588823893598e-07	-1.47559287085433	0.181	0.343	0.00599173517940481
Kremen1	1.86281703191776e-07	1.33510545651345	0.181	0.062	0.0060141047875465
Adgrg2	2.06239350454328e-07	-3.71470574642762	0.016	0.129	0.00665843742941799
Slc1a3	2.1164805547601e-07	1.01951901268515	0.449	0.271	0.00683305747104299
Exoc4	2.43829951348943e-07	-0.848817597583003	0.488	0.595	0.00787204997930063
Gli2	2.49288729778966e-07	0.922967308851191	0.453	0.272	0.00804828664091391
Eya1	2.62292410249994e-07	0.518518462575276	0.85	0.76	0.00846811046492106
Scrn1	2.88846978886251e-07	1.11833789750262	0.232	0.096	0.00932542471334261
Crim1	3.1611045949307e-07	1.28792542807239	0.209	0.082	0.0102056261847338
Snd1	3.31199080881241e-07	0.739457535769411	0.472	0.277	0.0106927623262509
Enox1	3.49061830781541e-07	0.960340506203022	0.319	0.161	0.0112694612067821
Shank2	3.60884909103105e-07	1.47648861950229	0.22	0.094	0.0116511692903937
Slitrk6	3.93512445165836e-07	2.13090833119492	0.087	0.015	0.012704549292179
Gm4675	3.96832764774456e-07	2.48701984833463	0.079	0.012	0.0128117458107433
Lypd6	4.09965280568192e-07	1.13543427820875	0.264	0.121	0.0132357290831441
Plekha8	4.45851983534825e-07	1.58259778085352	0.126	0.034	0.0143943312884218
C530008M17Rik	4.47311796469795e-07	-1.09732073479525	0.283	0.435	0.0144414613490273
Dhcr24	4.49199857318679e-07	1.13602592305728	0.134	0.037	0.0145024173935335
Gpc4	4.83267357126275e-07	1.40653513046985	0.169	0.059	0.0156022866248218
Ypel2	4.96772153305622e-07	-1.15165539226009	0.232	0.388	0.016038288969472
Col9a2	5.00481345853509e-07	-1.09313035648291	0.35	0.477	0.0161580402508805
Pak3	5.5884606907019e-07	-2.07479610406664	0.063	0.195	0.0180423453399311
C130071C03Rik	5.60141416325349e-07	1.39294660691388	0.169	0.059	0.0180841656260639
Tjp2	5.74017760924007e-07	0.931298820228517	0.331	0.168	0.0185321634114316
Dlgap1	6.45099948501998e-07	-2.28692463114268	0.059	0.187	0.020827051837387
Trpc1	6.46782170182346e-07	1.26874836608099	0.138	0.04	0.020881362364337
Rnf165	6.76295689591782e-07	1.16929648596631	0.256	0.116	0.0218342063384707
Tspan15	8.21938368393498e-07	1.7400595201455	0.134	0.04	0.0265362802235841
Ptprt	9.50941750649424e-07	2.75568721501136	0.083	0.015	0.0307011544197167
Cdkn1c	9.5573092273217e-07	-2.35862664329231	0.047	0.17	0.0308557728404081
Ccnjl	1.01837746332691e-06	0.998711058823481	0.295	0.148	0.0328783164035092
Sipa1l1	1.10748508707911e-06	0.577659112825675	0.689	0.551	0.035755156036349
Spry2	1.25256660972152e-06	1.75922609047456	0.126	0.037	0.0404391129948592
Prtg	1.32585202103896e-06	0.883109186457563	0.402	0.237	0.0428051324992429
Mex3b	1.50633956204758e-06	1.73818348706333	0.11	0.029	0.0486321727607061
