## Supplementary material for "EBF1 regulates sensory establishment in the cochlea by positioning the medial boundary of the prosensory domain and restricting proliferation of the sensory progenitor population": Table S2

	p_val	avg_log2FC	pct.Ebf_KO	pct.Ctrl
Hmga2	2.51416548374504e-05	1.43637471054687	0.827	0.66
Rgcc	2.70956555681089e-05	-3.1501206106359	0.045	0.245
Gas2	3.76537384319816e-05	0.999327881731278	0.789	0.415
Igf1r	9.21642504417071e-05	0.54346177017423	0.985	0.943
Brip1	0.00026302746938608	0.903230991231139	0.662	0.302
Prkca	0.00065355253339611	-1.40557149809668	0.383	0.566
Azin1	0.000758822886678964	2.09858551777485	0.263	0.038
Rpl17	0.000960124049465326	-0.922076219736132	0.414	0.604
Nfia	0.00138832532874776	0.61115126551988	0.977	0.849
Uhrf2	0.00181523072836191	1.15823041867105	0.534	0.283
Dstn	0.00264289709782615	1.76894877001244	0.286	0.075
Ccnd1	0.00267750189224623	0.959819312292727	0.414	0.151
Pbx1	0.00284438902733081	0.458432231529084	0.97	0.962
Actb	0.00290593573850967	0.841658070952352	0.556	0.302
Ush1c	0.00295867063922875	0.729101197822989	0.677	0.415
App	0.00417764380099424	0.412845359204684	0.94	0.83
Ccnjl	0.00437053928107666	1.08185237835565	0.459	0.226
Sox2	0.00475680867339894	1.52549823939399	0.323	0.113
Taf6	0.00506761799470356	4.41852430292238	0.135	0
Ccdc61	0.0054820569614388	1.66004887353469	0.263	0.075
Pms2	0.00582549432543739	1.74262614186762	0.203	0.038
Camk2g	0.0058711567979807	-1.05937500560352	0.278	0.453
4933427D14Rik	0.00592857576167064	-4.81624369627541	0	0.057
Myo16	0.00592857576167064	-4.47015684612992	0	0.057
Tdrd9	0.00592857576167064	-4.69693367129877	0	0.057
Ppp3ca	0.00610918418670338	0.760122210496524	0.511	0.283
Myo19	0.0062455225806091	-2.16804067965873	0.075	0.208
Dync1li1	0.00662336552986781	1.21720460954349	0.376	0.17
Kif13a	0.00687182655727698	0.871395656870057	0.549	0.321
Nsmce2	0.00741730732080655	0.644769172501912	0.729	0.491
Eml4	0.00890021990424954	0.650938026880531	0.782	0.642
Ino80b	0.00893213568258433	2.49128787414308	0.158	0.019
Aunip	0.00919294339660204	-2.68344249109359	0.023	0.113
Rfwd3	0.00926604387974164	0.737611742696947	0.504	0.264
Mcm2	0.00941296619609784	-2.81987414723646	0.023	0.113
Rnf4	0.0097892328703691	1.53698475799208	0.218	0.057
Cenpp	0.0101476669771402	0.689370934649631	0.684	0.491
Haus8	0.0102825103156245	-2.16404851395179	0.068	0.189
Ptprk	0.0104912598532349	0.387194798039164	0.887	0.868
Mastl	0.0106505128485376	0.896572904253398	0.361	0.17
Azi2	0.0106779110862191	1.79373785870039	0.241	0.075
Apbb2	0.0108812773140633	0.922543228444576	0.504	0.302
Chmp1a	0.010959121456817	-2.29514734600107	0.015	0.094
Cdc6	0.0111864261104933	4.03114443413594	0.113	0
Cdk14	0.0114760968610187	-0.897501575064764	0.707	0.717
Pla2r1	0.0116839982810855	-1.4811646481737	0.105	0.245
Cyp26b1	0.0124844995817855	1.67613026376601	0.466	0.321
Mnat1	0.0126496670417143	0.601594648389915	0.526	0.302
Rae1	0.0144662580751982	-1.46708921875322	0.158	0.302
Nfix	0.0168889752312365	0.746225428480744	0.263	0.094
Calm2	0.0178430225367889	0.899449415874035	0.489	0.302
Nfib	0.0186001794410702	0.328509278644466	0.977	0.962
Atf6b	0.0188635238875739	3.82780755889082	0.098	0
Cenpm	0.0191660125754871	2.30628569226767	0.135	0.019
Cdc14b	0.0200700514584256	0.937755596498816	0.406	0.208
Foxn3	0.020089104117396	0.367078108736919	0.805	0.642
Pkia	0.0203297509580276	1.16418164113554	0.278	0.113
Tgfb2	0.0203728265704073	-0.623030785876711	0.887	0.849
Klhl13	0.0213295392937551	1.52587810263314	0.135	0.019
Fbxl7	0.022134394794525	0.636207162121167	0.737	0.528
Flna	0.0225877244598746	0.867417207481455	0.368	0.189
Sox9	0.0232039475563589	-0.678944589785581	0.135	0.283
Cntd1	0.0252285677605981	-3.71590664252771	0	0.038
Usp51	0.0252285677605981	-4.40309557377508	0	0.038
Nae1	0.0253458866555843	1.17915028833771	0.226	0.075
Tbx3	0.0262089937618901	-3.61592747577993	0.023	0.094
Ttc28	0.0265009706089559	-0.968059013778767	0.301	0.434
Nfrkb	0.0265263333912848	1.47613724880328	0.211	0.075
Shb	0.0292482350894006	1.70383797421913	0.203	0.075
Paf1	0.029591805085243	-1.45435696750031	0.098	0.208
Pten	0.030309390090993	-1.00177006334566	0.331	0.453
Pogz	0.030516014924331	0.532964789811406	0.474	0.283
Pias1	0.031405169501766	0.340593513505241	0.556	0.321
Plec	0.0317417523989768	3.33291179953755	0.083	0
Cdc7	0.032385000358327	0.532794753409477	0.406	0.226
Clasp2	0.0332681131348713	0.619993329209453	0.556	0.377
Cdk4	0.033275069628063	0.897007196074654	0.248	0.094
Iqgap1	0.0336553171330008	0.63430703104331	0.459	0.283
Mark4	0.0341324235346272	1.80567087650497	0.12	0.019
Atm	0.034249149031155	-0.970026161181664	0.286	0.415
Wdr90	0.0342555177505574	1.03023565645771	0.263	0.113
Tacc2	0.0346412890985869	-0.766153346370575	0.398	0.491
Ptch1	0.0359192280038819	0.859324563992812	0.444	0.302
Pdgfrb	0.0361969514387288	-2.37709172534997	0.015	0.075
Dis3l2	0.0368427918197169	0.60389426857549	0.571	0.377
Eps8	0.0368778527169683	1.0913021838124	0.308	0.151
Inha	0.037586224555515	1.53750077523714	0.15	0.038
Spry2	0.0385856171997747	1.06345345905685	0.15	0.038
Racgap1	0.0396644094659121	0.617051396001178	0.519	0.358
Inip	0.0406207006744733	2.4207850871263	0.113	0.019
Rhoa	0.0410853476779453	0.779725996374583	0.376	0.208
Fbxo31	0.0411762921245811	3.60259207558765	0.075	0
Rhou	0.0411762921245811	3.2719130865265	0.075	0
Spire2	0.0415864159353504	0.6602447996117	0.519	0.358
Poldip2	0.0421805483751279	1.75357400359136	0.143	0.038
Tubg1	0.0424008788394634	-1.78987935058259	0.038	0.113
Arl3	0.0425391738475326	0.868133924879529	0.286	0.132
Rad54b	0.042564589050679	0.387912658683466	0.436	0.283
Reep3	0.0427534513116706	0.679258331048389	0.301	0.151
Prdm5	0.0430269109777266	1.41395639934558	0.218	0.094
Hsp90ab1	0.0440624966072397	0.531751950385247	0.586	0.415
Llgl1	0.0441377602379655	1.09702756514677	0.203	0.075
Cdkn1b	0.0458698782873212	1.51044555627577	0.218	0.094
Ankrd17	0.0462702164778626	0.476890430498436	0.639	0.491
Mtmr4	0.0472093174070166	0.612489711958719	0.211	0.075
Mad2l1	0.0497947733793667	2.33420571202972	0.105	0.019
